# Transcriptomic signatures of nine high-risk neuropsychiatric copy number variants in human brain cells

**DOI:** 10.1101/2024.09.19.613680

**Authors:** Gabi Dugan, Nirmala Akula, Stefano Marenco, Pavan K Auluck, Armin Raznahan, Siyuan Liu, Alex DeCasien, Qing Xu, Ningping Feng, Bhaskar Kolachana, Xueying Jiang, Michael D Gregory, Karen F Berman, Gabriel Hoffman, Panos Roussos, Francis J McMahon, Anton Schulmann

**Author notes:** **Lead Contact**: Gabi Dugan,. Denotes equal contribution (Francis J McMahon, Anton Schulmann).

## Abstract

Large, recurrent copy number variants (CNVs) are among the strongest risk factors for neuropsychiatric conditions, contributing to multiple phenotypes with overlapping psychiatric and cognitive symptoms. However, the molecular basis of this convergent risk remains unknown. We evaluated the human brain transcriptome in carriers of nine high-risk neuropsychiatric CNVs and matched non-carriers using single nucleus RNA-sequencing. Brain tissue from carriers displayed widespread disruptions of gene expression, with thousands of differentially expressed genes, mostly located outside of the respective CNV regions. There were greater changes in deletions compared to reciprocal duplications. Functional enrichment analysis revealed changes in mitochondrial energy metabolism and synaptic function that converged across CNVs and cell types. For mirror CNVs, the direction of effects was often reversed between deletions and duplications and showed correlation with CNV gene dosage. These findings suggest that a shared pathophysiology underlies risk for convergent brain phenotypes across CNVs and point toward promising therapeutic targets.
