## Supplementary material for "Transcriptomic signatures of nine high-risk neuropsychiatric copy number variants in human brain cells": Table S3

### Sheet: Metadata Overview
	Adult Sample Demographics
	Age with StDev	40.63 yr (+/- 16.75)
	Diagnosis	Controls (n=15) ASD (n=1) BPD (n=6) MDD (n=9) SCZ (n=3) Williams Syndrome (n=2)
	Ethnicity	European (n=25) African (n=12)
	Sex	F (n=9) M (n=28)
	Bulk RIN with StDev	6.42 (+/- 1.15)
	PMI with StDev	29.11 (+/- 13.39)
	Braink Bank	HBCC (n=19) SMRI (n=9) UMB (n=9)
	Infant Sample Demographics
	Age with StDev	0.4 yrs (+/- 0.29)
	Diagnosis	Williams Syndrome (n=1) Controls (n= 5)
	Ethnicity	European (n=2) African (n=4)
	Sex	F (n=2) M (n=4)
	Bulk RIN with StDev	6.48 (+/- 0.50)
	PMI with StDev	32.25 (+/- 10.71)
	BrainBank	HBCC (n= 6)
