## Supplementary material for "Transcriptomic signatures of nine high-risk neuropsychiatric copy number variants in human brain cells": Table S4

### Sheet: (A) Samples metadata
Adult Samples
Sample	Pseudo-GUIDs	CNV	pH	PMI	bulk_RNA_yield	bulk_RIN
1		non-carrier	6.75	27	495.98	8.6
2		non-carrier	6.75	27	268.13	8
3		15q11.2 BP1-2 dup	6.77	36	479.52	8
4		15q11.2 BP1-2 dup	6.77	36	598.87	5.7
5		non-carrier	6.9	31	553.5	8
6		non-carrier	6.9	31	563.14	6.7
7		22q11.2 del	6.32	25	200.01	3.8
8		22q11.2 del	6.32	25	452.68	4.1
9		non-carrier	6.28	26	347.62	3
10		non-carrier	6.28	26	303.13	2.4
11		non-carrier	6.44	14	470.19	6.9
12		non-carrier	6.44	14	445.56	5.5
13		non-carrier	6.5	22	393.1	7.9
14		non-carrier	6.5	22	440.63	6.9
15		22q11.2 dup	6.65	30	322.71	7.2
16		22q11.2 dup	6.65	30	312.15	7.3
17		non-carrier	6.67	36	544.48	8
18		non-carrier	6.67	36	367.38	6.7
19		non-carrier	6.14	18.5	453.16	7.1
20		non-carrier	6.14	18.5	619.44	5.3
21		1q21.1 del	6.23	13	929.84	6.9
22		1q21.1 del	6.23	13	840.486	7.4
23		non-carrier	6.66	25.5	898.61	5.8
24		non-carrier	6.66	25.5	628.42	6.2
25		non-carrier	6.36	23.5	624.95	6.1
27		non-carrier	6.2	19	392.06	6.9
28		non-carrier	6.2	19	581.92	6.1
29		1q21.1 dup	6.25	31	518.37	6.5
31		16p11.2 del	6.73	30	624.28	6
32		16p11.2 del	6.73	30	433	6.1
33		non-carrier	6.25	40.5	760.03	5.5
34		16p11.2 dup	6.72	58	528.27	6.2
35		non-carrier	6.84	45.5	276.89	7
36		non-carrier	6.84	45.5	406.91	6.4
38		1q21.1 dup	6.17	40	431.01	6.8
39		non-carrier	6.27	73	506.64	6.6
43		non-carrier	6.98	53.5	410.82	7.2
44		non-carrier	6.98	53.5	354.34	4.9
56		non-carrier	6.73	21.5	243.42	7.1
57		non-carrier	6.73	21.5	314.24	6.1
58		non-carrier	6.16	33.5	324.09	6.2
59		non-carrier	6.16	33.5	546.55	6.7
60		15q11.2 BP1-2 del	6.58	51	420.47	7
61		15q11.2 BP1-2 del	6.58	51	348.59	5
62		15q11.2 BP1-2 dup	6.33	30.5	775.53	6
63		15q11.2 BP1-2 dup	6.33	30.5	850.88	5.7
64		non-carrier	6.19	30	755.39	5.8
65		non-carrier	6.19	30	890.34	5.5
66		non-carrier	6.35	13.5	763.44	6.9
68		1q21.1 dup		22	660.5	7
69		1q21.1 dup		22	495.99	6.1
70		non-carrier		28	675.94	6.8
71		non-carrier		28	629.41	5.8
73		non-carrier		18	491.74	6.7
74		non-carrier		18	670.29	7
75		non-carrier		13	534.93	8.3
76		non-carrier		13	647.87	7.5
79		7q11.23 WBS del		24	662.43	6.9
80		7q11.23 WBS del		24	503.04	6.2
81		non-carrier		11	746.21	6.7
82		non-carrier		11	565.38	7.4
83		7q11.23 WBS del		23	801.93	4.6
86		non-carrier		24	758.16	7
87		non-carrier		24	423.63	7.2
88		non-carrier		16	231.64	6.5
89		non-carrier		16	494.19	6.1
Infant Samples
46		non-carrier	6.38	20.5	264.31	6.5
47		7q11.23 WBS del	6.93	41	834.3	5.9
48		7q11.23 WBS del	6.93	41	503.25	6.1
49		non-carrier	6.45	37.5	638.12	7.3
50		non-carrier	6.45	37.5	370.69	6.3
51		15q11.2 BP1-2 del	6.56	46	1183.66	6.2
52		non-carrier	6.44	16.5	738.03	6.3
53		non-carrier	6.44	16.5	646.45	6.3
54		non-carrier	6.37	33	757.26	6.8
55		non-carrier	6.37	33	596.08	7.1

### Sheet: (B) Cellranger metric outputs 
Sample	CNV	Estimated.Number.of.Cells	Mean.Reads.per.Cell	Median.Genes.per.Cell	Number.of.Reads	Valid.Barcodes	Sequencing.Saturation	Q30.Bases.in.Barcode	Q30.Bases.in.RNA.Read	Q30.Bases.in.UMI	Reads.Mapped.to.Genome	Reads.Mapped.Confidently.to.Genome	Reads.Mapped.Confidently.to.Intergenic.Regions	Reads.Mapped.Confidently.to.Intronic.Regions	Reads.Mapped.Confidently.to.Exonic.Regions	Reads.Mapped.Confidently.to.Transcriptome	Reads.Mapped.Antisense.to.Gene	Fraction.Reads.in.Cells	Total.Genes.Detected	Median.UMI.Counts.per.Cell
1	non-carrier	6356	37002	2322	235181563	0.97	0.482	0.965	0.912	0.961	0.914	0.818	0.056	0.511	0.251	0.566	0.189	0.729	31618	4832
2	non-carrier	14214	22985	1554	326711569	0.963	0.408	0.964	0.911	0.96	0.923	0.832	0.075	0.46	0.297	0.577	0.172	0.691	32894	2342
3	15q11.2 BP1-2 dup	7441	36800	3173	273826564	0.967	0.338	0.963	0.905	0.959	0.916	0.855	0.067	0.506	0.282	0.566	0.215	0.699	32283	6528
4	15q11.2 BP1-2 dup	17077	21065	1536	359718594	0.969	0.407	0.962	0.907	0.958	0.909	0.786	0.078	0.416	0.292	0.591	0.11	0.67	32637	2366
5	non-carrier	8210	38536	2312	316377903	0.973	0.451	0.963	0.914	0.96	0.929	0.854	0.064	0.53	0.26	0.622	0.16	0.771	32270	4812
6	non-carrier	33601	9062	1093	304478781	0.971	0.358	0.962	0.897	0.958	0.896	0.768	0.091	0.32	0.357	0.601	0.069	0.718	32170	1568
7	22q11.2 del	4960	35620	2610	176674267	0.979	0.362	0.967	0.929	0.965	0.936	0.866	0.075	0.509	0.282	0.733	0.048	0.812	31120	6379
8	22q11.2 del	5870	37426	2594	219689675	0.98	0.333	0.967	0.927	0.964	0.867	0.789	0.081	0.418	0.29	0.666	0.034	0.698	31038	5958
9	non-carrier	5350	38962	4569	208446913	0.977	0.28	0.968	0.937	0.965	0.926	0.866	0.067	0.519	0.281	0.729	0.061	0.83	31567	13138
10	non-carrier	4500	40786	2498	183535990	0.981	0.385	0.968	0.937	0.965	0.844	0.717	0.098	0.331	0.289	0.589	0.024	0.589	29746	5896
11	non-carrier	6551	33727	3029	220942738	0.97	0.313	0.967	0.93	0.964	0.938	0.886	0.064	0.568	0.254	0.729	0.082	0.855	31756	7150
12	non-carrier	6073	38945	3208	236511581	0.974	0.327	0.968	0.924	0.965	0.934	0.872	0.07	0.526	0.275	0.739	0.052	0.8	31717	7816
13	non-carrier	6134	39570	1768	242723221	0.965	0.404	0.969	0.944	0.966	0.934	0.859	0.065	0.493	0.301	0.689	0.096	0.718	31811	2976
14	non-carrier	6861	36851	2226	252835394	0.966	0.377	0.966	0.936	0.964	0.953	0.885	0.068	0.445	0.372	0.693	0.116	0.714	32077	4195
15	22q11.2 dup	16929	22978	1936	388991496	0.961	0.355	0.963	0.916	0.96	0.938	0.864	0.077	0.469	0.318	0.643	0.136	0.692	32550	3060
16	22q11.2 dup	23983	13120	1482	314653963	0.97	0.387	0.966	0.925	0.962	0.935	0.855	0.069	0.441	0.345	0.686	0.092	0.793	32487	2305
17	non-carrier	10964	26381	1630	289240288	0.964	0.421	0.967	0.93	0.964	0.952	0.886	0.08	0.454	0.352	0.636	0.162	0.621	32098	2482
18	non-carrier	7924	30799	1730	244049225	0.967	0.427	0.968	0.94	0.966	0.954	0.868	0.076	0.456	0.336	0.689	0.094	0.701	31997	2898
19	non-carrier	6013	31955	2635	192142786	0.968	0.279	0.964	0.917	0.96	0.892	0.837	0.061	0.495	0.28	0.693	0.073	0.827	31327	6022
20	non-carrier	6471	39701	3072	256906628	0.967	0.263	0.964	0.934	0.962	0.877	0.799	0.076	0.447	0.276	0.665	0.05	0.758	31851	7239
21	1q21.1 del	6130	35048	2221	214845751	0.964	0.361	0.966	0.919	0.963	0.909	0.851	0.073	0.436	0.343	0.653	0.117	0.75	31945	4384
22	1q21.1 del	10033	31895	1590	320001188	0.965	0.443	0.963	0.909	0.959	0.913	0.854	0.075	0.466	0.313	0.669	0.102	0.759	32380	2491
23	non-carrier	6491	35472	2731	230250965	0.966	0.323	0.963	0.898	0.959	0.894	0.831	0.067	0.49	0.274	0.687	0.068	0.826	31491	6374
24	non-carrier	6682	37108	2762	247955641	0.968	0.329	0.966	0.919	0.963	0.88	0.802	0.076	0.491	0.235	0.673	0.044	0.794	31619	6606
25	non-carrier	9648	33566	2364	323840866	0.974	0.336	0.963	0.903	0.958	0.901	0.845	0.07	0.537	0.238	0.676	0.089	0.82	32417	4960
27	non-carrier	9473	31991	2768	303053366	0.965	0.292	0.962	0.907	0.957	0.902	0.847	0.066	0.498	0.282	0.635	0.137	0.783	32328	5873
28	non-carrier	7825	29125	2381	227903807	0.974	0.284	0.962	0.905	0.959	0.897	0.822	0.064	0.469	0.289	0.674	0.075	0.774	31822	5076
29	1q21.1 dup	7605	31751	2248	241463836	0.971	0.266	0.96	0.912	0.957	0.893	0.821	0.06	0.46	0.301	0.677	0.076	0.792	31758	4304
31	16p11.2 del	8034	34329	2712	275799927	0.969	0.255	0.964	0.907	0.96	0.864	0.795	0.077	0.483	0.235	0.627	0.082	0.708	32405	5526
32	16p11.2 del	9406	30936	2072	290982937	0.975	0.365	0.962	0.896	0.957	0.858	0.769	0.074	0.425	0.27	0.634	0.053	0.681	31855	4037
33	non-carrier	7443	33510	2588	249417377	0.977	0.304	0.962	0.9	0.957	0.888	0.822	0.067	0.501	0.253	0.671	0.074	0.792	31805	5660
34	16p11.2 dup	8065	33709	1928	271860122	0.975	0.41	0.963	0.895	0.959	0.878	0.783	0.066	0.41	0.307	0.626	0.083	0.69	31665	3512
35	non-carrier	7404	39832	2768	294917003	0.974	0.357	0.962	0.909	0.958	0.899	0.833	0.069	0.478	0.286	0.622	0.134	0.754	33060	5560
36	non-carrier	7430	42798	2384	317987137	0.973	0.378	0.963	0.91	0.959	0.905	0.839	0.083	0.46	0.296	0.615	0.132	0.744	33444	4806
38	1q21.1 dup	5784	38048	3852	220068182	0.974	0.243	0.963	0.909	0.959	0.867	0.797	0.072	0.442	0.282	0.657	0.059	0.767	31472	9790
39	non-carrier	9171	28025	1822	257017499	0.972	0.295	0.961	0.882	0.956	0.867	0.788	0.068	0.443	0.276	0.621	0.09	0.707	31725	3182
43	non-carrier	7797	37795	1551	294690514	0.966	0.47	0.963	0.9	0.959	0.88	0.776	0.066	0.308	0.402	0.643	0.061	0.694	31481	2472
44	non-carrier	6436	30205	1450	194399823	0.969	0.322	0.962	0.891	0.957	0.847	0.737	0.074	0.306	0.356	0.61	0.045	0.649	30914	2236
46	non-carrier	8499	30433	2366	258654245	0.969	0.241	0.96	0.873	0.954	0.76	0.68	0.086	0.348	0.246	0.551	0.036	0.65	31183	4678
47	7q11.23 WBS del	9077	32666	1688	296509296	0.964	0.286	0.96	0.881	0.955	0.779	0.706	0.092	0.364	0.251	0.546	0.062	0.551	31346	2788
48	7q11.23 WBS del	8677	31505	1778	273371427	0.962	0.276	0.961	0.874	0.956	0.777	0.699	0.103	0.303	0.293	0.527	0.063	0.547	31295	2997
49	non-carrier	8924	33523	2488	299163509	0.962	0.245	0.961	0.898	0.957	0.845	0.785	0.091	0.343	0.351	0.621	0.066	0.667	31427	4744
50	non-carrier	9914	30266	2687	300053200	0.959	0.226	0.961	0.885	0.957	0.828	0.77	0.094	0.334	0.341	0.607	0.062	0.664	31431	5416
51	15q11.2 BP1-2 del	8811	34239	2703	301675517	0.964	0.221	0.964	0.885	0.96	0.773	0.707	0.086	0.37	0.252	0.577	0.038	0.65	31180	6182
52	non-carrier	9307	28267	2146	263079788	0.966	0.203	0.964	0.88	0.96	0.809	0.743	0.088	0.341	0.314	0.6	0.048	0.568	30900	4110
53	non-carrier	8361	35766	2543	299039582	0.97	0.221	0.963	0.88	0.958	0.745	0.67	0.089	0.347	0.234	0.544	0.03	0.638	30877	5651
54	non-carrier	9116	27248	2512	248390174	0.971	0.261	0.964	0.892	0.959	0.829	0.772	0.061	0.481	0.23	0.615	0.087	0.754	31469	5096
55	non-carrier	9833	33354	2744	327970640	0.971	0.305	0.961	0.893	0.957	0.81	0.751	0.066	0.449	0.236	0.614	0.062	0.76	31569	5907
56	non-carrier	10288	28628	1990	294526764	0.948	0.396	0.96	0.905	0.958	0.94	0.806	0.085	0.374	0.347	0.622	0.092	0.771	31857	3668
57	non-carrier	6738	31388	2356	211491666	0.952	0.339	0.961	0.899	0.959	0.937	0.772	0.116	0.331	0.325	0.592	0.057	0.733	31147	4620
58	non-carrier	14027	27061	1191	379589837	0.962	0.582	0.96	0.902	0.956	0.916	0.757	0.093	0.369	0.295	0.608	0.049	0.823	31427	1897
59	non-carrier	6085	35836	1822	218061400	0.955	0.409	0.962	0.912	0.959	0.914	0.724	0.113	0.308	0.302	0.56	0.044	0.686	30886	3509
60	15q11.2 BP1-2 del	8622	34506	1861	297511291	0.963	0.597	0.962	0.904	0.959	0.934	0.827	0.067	0.491	0.269	0.644	0.107	0.782	31492	3538
61	15q11.2 BP1-2 del	11545	30501	1931	352135353	0.962	0.553	0.96	0.895	0.957	0.929	0.824	0.073	0.498	0.252	0.657	0.085	0.749	31679	3957
62	15q11.2 BP1-2 dup	7923	15372	1214	121796087	0.955	0.493	0.965	0.937	0.963	0.959	0.82	0.122	0.419	0.279	0.564	0.127	0.711	30730	1854
63	15q11.2 BP1-2 dup	8499	16229	1077	137931563	0.947	0.507	0.965	0.941	0.964	0.966	0.833	0.12	0.368	0.345	0.568	0.139	0.648	30957	1562
64	non-carrier	6202	20945	1086	129903771	0.95	0.613	0.966	0.943	0.964	0.965	0.889	0.08	0.52	0.288	0.523	0.279	0.763	30539	1590
65	non-carrier	3796	29660	1204	112587953	0.956	0.732	0.965	0.944	0.964	0.956	0.79	0.114	0.415	0.26	0.561	0.108	0.721	29008	1929
66	non-carrier	6558	16188	1020	106158864	0.952	0.529	0.966	0.941	0.964	0.967	0.868	0.08	0.499	0.289	0.535	0.247	0.802	30360	1496
68	1q21.1 dup	8203	33431	2418	274233144	0.929	0.249	0.962	0.907	0.958	0.885	0.815	0.061	0.459	0.295	0.521	0.227	0.591	32191	4477
69	1q21.1 dup	8340	30607	2086	255260579	0.93	0.232	0.962	0.887	0.958	0.864	0.799	0.061	0.489	0.248	0.541	0.189	0.625	32145	3583
70	non-carrier	9064	31026	1578	281218853	0.952	0.324	0.964	0.892	0.959	0.877	0.787	0.061	0.506	0.22	0.641	0.076	0.706	31730	2649
71	non-carrier	5901	33351	1875	196805929	0.955	0.222	0.964	0.898	0.96	0.839	0.741	0.073	0.437	0.232	0.614	0.047	0.612	30950	3180
73	non-carrier	4984	37840	3104	188595141	0.945	0.306	0.964	0.917	0.961	0.918	0.841	0.062	0.463	0.316	0.59	0.181	0.668	31756	6224
74	non-carrier	6682	33512	2296	223930360	0.932	0.289	0.964	0.895	0.96	0.88	0.795	0.063	0.418	0.314	0.555	0.171	0.64	31955	4189
75	non-carrier	8060	39136	2288	315435271	0.952	0.427	0.963	0.906	0.959	0.895	0.848	0.068	0.432	0.347	0.587	0.185	0.634	32068	4182
76	non-carrier	7566	33269	2099	251715110	0.949	0.363	0.963	0.896	0.959	0.881	0.829	0.066	0.484	0.28	0.615	0.14	0.725	32093	3862
79	7q11.23 WBS del	14568	24767	1643	360806154	0.942	0.352	0.962	0.895	0.957	0.865	0.812	0.063	0.351	0.397	0.613	0.128	0.715	32240	2688
80	7q11.23 WBS del	9268	31403	1978	291038721	0.948	0.348	0.964	0.884	0.96	0.841	0.779	0.066	0.351	0.362	0.635	0.07	0.698	31559	3552
81	non-carrier	7476	32917	1759	246088377	0.957	0.445	0.961	0.898	0.957	0.91	0.859	0.058	0.536	0.265	0.631	0.161	0.736	31765	3172
82	non-carrier	10520	29251	1623	307724329	0.947	0.45	0.958	0.885	0.955	0.889	0.835	0.057	0.39	0.389	0.593	0.179	0.66	32041	2578
83	7q11.23 WBS del	6017	36599	1916	220217951	0.957	0.361	0.962	0.846	0.957	0.637	0.572	0.043	0.3	0.229	0.411	0.113	0.681	31072	3467
86	non-carrier	8978	32792	2288	294405518	0.944	0.333	0.963	0.875	0.959	0.818	0.77	0.054	0.46	0.256	0.423	0.288	0.676	32265	3792
87	non-carrier	6831	35040	2237	239356195	0.956	0.4	0.961	0.875	0.956	0.821	0.767	0.059	0.439	0.269	0.45	0.253	0.642	32077	3608
88	non-carrier	2723	41499	2191	113002175	0.954	0.346	0.964	0.881	0.961	0.695	0.634	0.052	0.363	0.218	0.391	0.186	0.591	30406	3667
89	non-carrier	5350	38439	1572	205647462	0.956	0.408	0.964	0.856	0.96	0.711	0.649	0.053	0.384	0.212	0.424	0.167	0.623	31296	2458
