## Supplementary material for "Transcriptomic signatures of nine high-risk neuropsychiatric copy number variants in human brain cells": Table S5

### Sheet: (A) Summary_CGE-Derived Inhibit
Cell Type	CGE-Derived Inhibitory Neurons
Mixed Model	Linear, Square Root Transformation
Shapiro.Wilkes Test, P-Value	0.214552
	Coefficient	Standard Error	Degrees of Freedom	t.value	P-Value
(Intercept)	0.270473	0.0119333	14.6283	22.6653	8.39227e-13
CNV7q11.23 WBS del	-0.0327041	0.0442048	30.7662	-0.739832	0.46501
CNV22q11.2 dup	-0.0455472	0.0544301	23.4928	-0.836802	0.411136
CNV22q11.2 del	0.0350003	0.0544301	23.4928	0.643033	0.52643
CNV1q21.1 dup	0.0105009	0.0383874	34.3778	0.273552	0.786066
CNV1q21.1 del	-0.0850948	0.0544301	23.4928	-1.56338	0.131335
CNV16p11.2 dup	-0.0653018	0.0735237	52.9689	-0.888173	0.378463
CNV16p11.2 del	0.0370335	0.0545211	24.0207	0.679251	0.503472
CNV15q11.2 BP1-2 dup	0.045556	0.0392047	23.2843	1.162	0.257007
CNV15q11.2 BP1-2 del	-0.11176	0.0544301	23.4928	-2.05328	0.051341

### Sheet: (B) Summary_MGE-Derived Inhibit
Cell Type	MGE-Derived Inhibitory Neurons
Mixed Model	Linear, Square Root Transformation
Shapiro.Wilkes Test, P-Value	0.0444282
	Coefficient	Standard Error	Degrees of Freedom	t.value	P-Value
(Intercept)	0.270142	0.0119214	12.3722	22.6602	1.89588e-11
CNV7q11.23 WBS del	-0.0225205	0.0285679	51.3654	-0.788315	0.434136
CNV22q11.2 dup	-0.0176427	0.0357726	52.7551	-0.493191	0.623924
CNV22q11.2 del	-0.0280355	0.0357726	52.7551	-0.783716	0.436711
CNV1q21.1 dup	0.0101414	0.0246409	50.8638	0.411566	0.682387
CNV1q21.1 del	-0.0152647	0.0357726	52.7551	-0.426716	0.671322
CNV16p11.2 dup	-0.0526388	0.0491593	54.4197	-1.07078	0.288994
CNV16p11.2 del	-0.00148069	0.0361041	53.2772	-0.0410116	0.96744
CNV15q11.2 BP1-2 dup	0.0611508	0.0258038	53.2315	2.36984	0.021452	*
CNV15q11.2 BP1-2 del	-0.0721704	0.0357726	52.7551	-2.01748	0.0487456	*
Cell Type	MGE-Derived Inhibitory Neurons
Mixed Model	Linear, Arcsin Transformation
Shapiro.Wilkes Test, P-Value	0.435339
	Coefficient	Standard Error	Degrees of Freedom	t.value	P-Value
(Intercept)	0.0759593	0.00618172	12.5352	12.2877	2.33296e-08
CNV7q11.23 WBS del	-0.0134579	0.0151581	51.6952	-0.887838	0.37874
CNV22q11.2 dup	-0.00763239	0.01897	53.1063	-0.402339	0.689049
CNV22q11.2 del	-0.0172515	0.01897	53.1063	-0.909406	0.367245
CNV1q21.1 dup	0.00427773	0.0130769	51.1711	0.32712	0.744911
CNV1q21.1 del	-0.0088681	0.01897	53.1063	-0.467479	0.64207
CNV16p11.2 dup	-0.028813	0.0260478	54.6327	-1.10616	0.273505
CNV16p11.2 del	-0.00145252	0.0191413	53.6189	-0.075884	0.939794
CNV15q11.2 BP1-2 dup	0.0332979	0.0136807	53.5597	2.43392	0.0183028	*
CNV15q11.2 BP1-2 del	-0.0311495	0.01897	53.1063	-1.64204	0.106492

### Sheet: (C) Summary_Lower Layer Excitat
Cell Type	Lower Layer Excitatory Neurons
Mixed Model	Linear, Square Root Transformation
Shapiro.Wilkes Test, P-Value	0.0871493
	Coefficient	Standard Error	Degrees of Freedom	t.value	P-Value
(Intercept)	0.318946	0.0184378	12.2384	17.2985	5.68726e-10
CNV7q11.23 WBS del	0.0528608	0.0527965	53.6762	1.00122	0.321214
CNV22q11.2 dup	-0.0144781	0.0657413	55.1772	-0.220229	0.826506
CNV22q11.2 del	0.0465031	0.0657413	55.1772	0.707364	0.482317
CNV1q21.1 dup	0.0789118	0.0456306	52.9283	1.72936	0.0895729
CNV1q21.1 del	0.107615	0.0657413	55.1772	1.63695	0.107332
CNV16p11.2 dup	-0.0893856	0.0898587	55.6433	-0.994735	0.324171
CNV16p11.2 del	-0.0556108	0.0662072	55.5331	-0.83995	0.404538
CNV15q11.2 BP1-2 dup	-0.00120284	0.0473433	55.3989	-0.0254068	0.979822
CNV15q11.2 BP1-2 del	-0.0725015	0.0657413	55.1772	-1.10283	0.274888

### Sheet: (D) Summary_Upper Layer Excitat
Cell Type	Upper Layer Excitatory Neurons
Mixed Model	Linear, Square Root Transformation
Shapiro.Wilkes Test, P-Value	0.192905
	Coefficient	Standard Error	Degrees of Freedom	t.value	P-Value
(Intercept)	0.384917	0.0375322	2.72128	10.2556	0.00297851
CNV7q11.23 WBS del	-0.00645976	0.0706514	27.8922	-0.0914315	0.927803
CNV22q11.2 dup	-0.0436753	0.0886858	22.0484	-0.492472	0.627254
CNV22q11.2 del	0.0278601	0.0886858	22.0484	0.314144	0.756365
CNV1q21.1 dup	0.0161114	0.06073	30.9891	0.265296	0.792539
CNV1q21.1 del	-0.134712	0.0886858	22.0484	-1.51898	0.142979
CNV16p11.2 dup	-0.0282097	0.113187	48.0965	-0.249231	0.804243
CNV16p11.2 del	0.0141495	0.0888389	22.6384	0.159271	0.874867
CNV15q11.2 BP1-2 dup	0.075827	0.0638337	21.8034	1.18788	0.247658
CNV15q11.2 BP1-2 del	-0.198159	0.0886858	22.0484	-2.23439	0.0359139	*

### Sheet: (E) Summary_Astrocyte
Cell Type	Astrocyte
Mixed Model	Linear, Square Root Transformation
Shapiro.Wilkes Test, P-Value	0.449098
	Coefficient	Standard Error	Degrees of Freedom	t.value	P-Value
(Intercept)	0.358771	0.0184873	2.6769	19.4063	0.000588597
CNV7q11.23 WBS del	0.021974	0.0313664	27.2956	0.700558	0.489508
CNV22q11.2 dup	-0.0245346	0.0391402	21.1036	-0.626838	0.537488
CNV22q11.2 del	-0.0367714	0.0391402	21.1036	-0.939479	0.358115
CNV1q21.1 dup	0.0259605	0.0270464	30.998	0.959852	0.344557
CNV1q21.1 del	-0.0550237	0.0391402	21.1036	-1.40581	0.174333
CNV16p11.2 dup	-0.0453352	0.0511431	49.2745	-0.886439	0.379687
CNV16p11.2 del	0.0138399	0.0392521	21.9696	0.35259	0.727756
CNV15q11.2 BP1-2 dup	0.0557096	0.0281639	21.1853	1.97805	0.0610747
CNV15q11.2 BP1-2 del	-0.101893	0.0391402	21.1036	-2.60328	0.0165564	*

### Sheet: (F) Summary_Microglia
Cell Type	Microglia
Mixed Model	Linear, Square Root Transformation
Shapiro.Wilkes Test, P-Value	0.875984
	Coefficient	Standard Error	Degrees of Freedom	t.value	P-Value
(Intercept)	0.266329	0.0256488	11.9158	10.3837	2.53344e-07
CNV7q11.23 WBS del	-0.0725415	0.0327621	16.1157	-2.21419	0.0415709
CNV22q11.2 dup	-0.0203099	0.0436863	13.1368	-0.464904	0.649612
CNV22q11.2 del	-0.0197197	0.0436863	13.1368	-0.451392	0.659069
CNV1q21.1 dup	-0.0513034	0.0275616	17.9679	-1.86141	0.0791282
CNV1q21.1 del	0.00625151	0.0436863	13.1368	0.1431	0.888383
CNV16p11.2 dup	0.0336758	0.0512419	25.6135	0.657193	0.516919
CNV16p11.2 del	-0.0109764	0.0432578	14.2131	-0.253743	0.803328
CNV15q11.2 BP1-2 dup	-0.0404637	0.0312947	13.7025	-1.29299	0.217392
CNV15q11.2 BP1-2 del	0.104272	0.0436863	13.1368	2.38684	0.032705	*

### Sheet: (G) Summary_Oligodendrocytes
Cell Type	Oligos
Mixed Model	Linear, Square Root Transformation
Shapiro.Wilkes Test, P-Value	0.798847
	Coefficient	Standard Error	Degrees of Freedom	t.value	P-Value
(Intercept)	0.481564	0.0381833	12.1662	12.6119	2.38888e-08
CNV7q11.23 WBS del	0.0362815	0.10384	22.6138	0.349399	0.730022
CNV22q11.2 dup	0.128728	0.130869	16.9331	0.983637	0.339141
CNV22q11.2 del	0.141116	0.130869	16.9331	1.0783	0.296022
CNV1q21.1 dup	-0.0575663	0.0892657	25.9279	-0.644888	0.524666
CNV1q21.1 del	0.191098	0.130869	16.9331	1.46022	0.162535
CNV16p11.2 dup	0.168145	0.173762	47.0272	0.967674	0.338158
CNV16p11.2 del	-0.00512474	0.131578	18.4576	-0.0389482	0.96935
CNV15q11.2 BP1-2 dup	-0.197974	0.094186	17.6923	-2.10195	0.0501563
CNV15q11.2 BP1-2 del	0.283257	0.130869	16.9331	2.16443	0.0450144	*

### Sheet: (H) Summary_OPC
Cell Type	OPCs
Mixed Model	Linear, Square Root Transformation
Shapiro.Wilkes Test, P-Value	0.000257949
	Coefficient	Standard Error	Degrees of Freedom	t.value	P-Value
(Intercept)	0.282499	0.0189883	4.00795	14.8775	0.000117335
CNV7q11.23 WBS del	0.00387282	0.0217245	47.25	0.178269	0.859274
CNV22q11.2 dup	-0.051355	0.0272394	48.229	-1.88532	0.0654177
CNV22q11.2 del	-0.104572	0.0272394	48.229	-3.839	0.000359736	*
CNV1q21.1 dup	0.0185679	0.018859	48.0696	0.98456	0.32977
CNV1q21.1 del	-0.0464904	0.0272394	48.229	-1.70674	0.0943027
CNV16p11.2 dup	0.00149446	0.0377591	50.3431	0.039579	0.968585
CNV16p11.2 del	0.013368	0.0275986	48.794	0.484371	0.63029
CNV15q11.2 BP1-2 dup	0.000386376	0.0196979	48.72	0.0196151	0.984431
CNV15q11.2 BP1-2 del	-0.0451033	0.0272394	48.229	-1.65581	0.104253
Cell Type	OPCs
Mixed Model	Linear, Log Transformation
Shapiro.Wilkes Test, P-Value	0.182441
	Coefficient	Standard Error	Degrees of Freedom	t.value	P-Value
(Intercept)	-2.55554	0.140219	4.11631	-18.2253	4.31289e-05
CNV7q11.23 WBS del	0.00394469	0.144794	46.1765	0.0272435	0.978383
CNV22q11.2 dup	-0.390499	0.181809	46.9565	-2.14786	0.0369165	*
CNV22q11.2 del	-0.747742	0.181809	46.9565	-4.11279	0.000156094	*
CNV1q21.1 dup	0.147461	0.125834	47.1045	1.17186	0.247145
CNV1q21.1 del	-0.334931	0.181809	46.9565	-1.84221	0.0717633
CNV16p11.2 dup	0.0674309	0.252924	48.9849	0.266605	0.790892
CNV16p11.2 del	0.112606	0.184359	47.4443	0.610797	0.544249
CNV15q11.2 BP1-2 dup	-0.0328165	0.131573	47.3908	-0.249417	0.804116
CNV15q11.2 BP1-2 del	-0.315773	0.181809	46.9565	-1.73684	0.0889724

### Sheet: (I) Summary_VLMC_Endo
Cell Type	VLMC_Endo
Mixed Model	Linear, Square Root Transformation
Shapiro.Wilkes Test, P-Value	5.51636e-06
	Coefficient	Standard Error	Degrees of Freedom	t.value	P-Value
(Intercept)	0.11821	0.0088096	2.14242	13.4183	0.00418423
CNV7q11.23 WBS del	0.0462682	0.0301626	32.2082	1.53396	0.134805
CNV22q11.2 dup	-0.0257092	0.0371649	24.1389	-0.691761	0.495688
CNV22q11.2 del	0.0109705	0.0371649	24.1389	0.295184	0.770378
CNV1q21.1 dup	0.025009	0.0261648	36.1422	0.955823	0.345512
CNV1q21.1 del	-0.0345707	0.0371649	24.1389	-0.930198	0.361479
CNV16p11.2 dup	0.0471673	0.04958	52.3825	0.951337	0.345803
CNV16p11.2 del	-0.0208907	0.0371925	24.2584	-0.56169	0.57948
CNV15q11.2 BP1-2 dup	0.0220446	0.0268047	24.0683	0.822415	0.418914
CNV15q11.2 BP1-2 del	-0.0602131	0.0371649	24.1389	-1.62016	0.11819
Cell Type	VLMC_Endo
Mixed Model	Linear, Log Transformation
Shapiro.Wilkes Test, P-Value	0.197113
	Coefficient	Standard Error	Degrees of Freedom	t.value	P-Value
(Intercept)	-4.4483	0.168676	2.30953	-26.3719	0.000646764
CNV7q11.23 WBS del	0.716091	0.446372	30.3792	1.60425	0.119007
CNV22q11.2 dup	-0.505409	0.552871	22.9787	-0.914153	0.370129
CNV22q11.2 del	0.347279	0.552871	22.9787	0.628138	0.536107
CNV1q21.1 dup	0.429504	0.386017	34.2596	1.11266	0.273602
CNV1q21.1 del	-0.571261	0.552871	22.9787	-1.03326	0.312233
CNV16p11.2 dup	0.751502	0.736136	51.4727	1.02087	0.312088
CNV16p11.2 del	-0.21826	0.554341	23.6203	-0.393728	0.697313
CNV15q11.2 BP1-2 dup	0.498744	0.397953	23.0779	1.25328	0.222655
CNV15q11.2 BP1-2 del	-1.21977	0.552871	22.9787	-2.20625	0.0376348	*
