## Supplementary material for "Transcriptomic signatures of nine high-risk neuropsychiatric copy number variants in human brain cells": Table S6

### Sheet: (A) Summary_CGE-Derived Inhibit
Cell Type	CGE-Derived Inhibitory Neurons
Mixed Model	Linear, Square Root Transformation
Shapiro.Wilks Test, P-Value	0.390683
	Coefficient	Standard Error	Degrees of Freedom	t.value	P-Value
(Intercept)	17.541	0.829097	27.2212	21.1567	1.96372e-18
CNV7q11.23 WBS del	-1.51163	3.20122	33.0193	-0.472205	0.639886
CNV22q11.2 dup	-2.29738	4.01572	25.1243	-0.572097	0.57234
CNV22q11.2 del	0.430008	4.01572	25.1243	0.107081	0.915575
CNV1q21.1 dup	2.2453	2.75889	36.8804	0.813842	0.420959
CNV1q21.1 del	-4.35438	4.01572	25.1243	-1.08433	0.288514
CNV16p11.2 dup	-4.5795	5.07907	49.4532	-0.901641	0.371618
CNV16p11.2 del	3.67063	4.01572	25.1243	0.914065	0.369372
CNV15q11.2 BP1-2 dup	4.20184	2.89943	25.2065	1.44919	0.159612
CNV15q11.2 BP1-2 del	-4.18096	4.01572	25.1243	-1.04115	0.307723

### Sheet: (B) Summary_MGE-Derived Inhibit
Cell Type	MGE-Derived Inhibitory Neurons
Mixed Model	Linear, Square Root Transformation
Shapiro.Wilkes Test, P-Value	0.393974
	Coefficient	Standard Error	Degrees of Freedom	t.value	P-Value
(Intercept)	17.674	0.929015	7.94339	19.0245	6.56277e-08
CNV7q11.23 WBS del	-1.59097	2.71652	25.3025	-0.585664	0.563289
CNV22q11.2 dup	0.791403	3.49633	20.1713	0.226352	0.823205
CNV22q11.2 del	-3.10171	3.49633	20.1713	-0.887132	0.385463
CNV1q21.1 dup	2.35289	2.31303	27.8488	1.01723	0.317799
CNV1q21.1 del	0.0266465	3.49633	20.1713	0.00762128	0.993994
CNV16p11.2 dup	-3.99309	4.32113	43.5525	-0.924085	0.360534
CNV16p11.2 del	0.569884	3.49793	21.0013	0.16292	0.872139
CNV15q11.2 BP1-2 dup	4.71423	2.50995	20.5836	1.87822	0.0745921
CNV15q11.2 BP1-2 del	-2.169	3.49633	20.1713	-0.620365	0.541963
						*

### Sheet: (C) Summary_Lower Layer Excitat
Cell Type	Lower Layer Excitatory Neurons
Mixed Model	Linear, Square Root Transformation
Shapiro.Wilkes Test, P-Value	0.0679726
	Coefficient	Standard Error	Degrees of Freedom	t.value	P-Value
(Intercept)	20.7167	1.06512	3.70323	19.4501	7.2747e-05
CNV7q11.23 WBS del	3.16424	3.67208	55.6581	0.861701	0.392549
CNV22q11.2 dup	0.857451	4.51781	53.4628	0.189794	0.85019
CNV22q11.2 del	2.68315	4.51781	53.4628	0.593905	0.55508
CNV1q21.1 dup	7.59975	3.18947	55.3602	2.38276	0.0206425	*
CNV1q21.1 del	9.66345	4.51781	53.4628	2.13897	0.0370236	*
CNV16p11.2 dup	-6.41973	6.19281	55.5036	-1.03664	0.304398
CNV16p11.2 del	-2.37362	4.53371	52.7584	-0.52355	0.602784
CNV15q11.2 BP1-2 dup	-0.0385086	3.25141	53.787	-0.0118436	0.990594
CNV15q11.2 BP1-2 del	-2.39988	4.51781	53.4628	-0.531203	0.597478

### Sheet: (D) Summary_Upper Layer Excitat
Cell Type	Upper Layer Excitatory Neurons
Mixed Model	Linear, Square Root Transformation
Shapiro.Wilkes Test, P-Value	0.171583
	Coefficient	Standard Error	Degrees of Freedom	t.value	P-Value
(Intercept)	24.9295	2.58212	2.72937	9.65467	0.0034577
CNV7q11.23 WBS del	0.877381	4.95017	32.7874	0.177243	0.860408
CNV22q11.2 dup	-0.708251	6.2397	25.1622	-0.113507	0.910529
CNV22q11.2 del	-0.561515	6.2397	25.1622	-0.0899906	0.929007
CNV1q21.1 dup	3.24682	4.24624	36.2868	0.764635	0.449433
CNV1q21.1 del	-6.7472	6.2397	25.1622	-1.08133	0.289804
CNV16p11.2 dup	-2.98949	7.73482	47.5182	-0.386498	0.700854
CNV16p11.2 del	2.37996	6.2397	25.1622	0.381421	0.706092
CNV15q11.2 BP1-2 dup	5.55378	4.50678	25.2743	1.23232	0.229172
CNV15q11.2 BP1-2 del	-9.92826	6.2397	25.1622	-1.59114	0.124064

### Sheet: (E) Summary_Astrocyte
Cell Type	Astrocyte
Mixed Model	Linear, Square Root Transformation
Shapiro.Wilkes Test, P-Value	0.246456
	Coefficient	Standard Error	Degrees of Freedom	t.value	P-Value
(Intercept)	23.1114	1.17272	3.12994	19.7075	0.000218272
CNV7q11.23 WBS del	2.23074	2.64852	28.8777	0.842261	0.406564
CNV22q11.2 dup	0.344177	3.37843	23.3843	0.101875	0.919725
CNV22q11.2 del	-4.53286	3.37843	23.3843	-1.34171	0.192576
CNV1q21.1 dup	3.31001	2.2613	30.9502	1.46376	0.153342
CNV1q21.1 del	-0.954033	3.37843	23.3843	-0.28239	0.780129
CNV16p11.2 dup	-3.7065	4.09172	44.5905	-0.905854	0.369882
CNV16p11.2 del	2.46484	3.38026	23.6041	0.729187	0.473061
CNV15q11.2 BP1-2 dup	5.65821	2.43497	22.7785	2.32373	0.0294273	*
CNV15q11.2 BP1-2 del	-1.77071	3.37843	23.3843	-0.524123	0.605126

### Sheet: (F) Summary_Microglia
Cell Type	Microglia
Mixed Model	Linear, Square Root Transformation
Shapiro.Wilkes Test, P-Value	0.718281
	Coefficient	Standard Error	Degrees of Freedom	t.value	P-Value
(Intercept)	17.4705	1.80839	11.2256	9.66081	8.87905e-07
CNV7q11.23 WBS del	-5.43124	2.44546	18.2913	-2.22095	0.0392078	*
CNV22q11.2 dup	1.87965	3.18501	14.1781	0.590153	0.564376
CNV22q11.2 del	-1.72062	3.18501	14.1781	-0.540225	0.597426
CNV1q21.1 dup	-2.09639	2.07773	20.8626	-1.00898	0.324544
CNV1q21.1 del	1.5071	3.18501	14.1781	0.473184	0.643284
CNV16p11.2 dup	1.19448	3.9956	33.1119	0.298949	0.766847
CNV16p11.2 del	-0.654216	3.18367	15.7496	-0.205491	0.839821
CNV15q11.2 BP1-2 dup	-1.44186	2.29147	14.9462	-0.62923	0.538698
CNV15q11.2 BP1-2 del	11.7785	3.18501	14.1781	3.69811	0.00234015	*

### Sheet: (G) Summary_Oligodendrocytes
Cell Type	Oligos
Mixed Model	Linear, Square Root Transformation
Shapiro.Wilkes Test, P-Value	0.882406
	Coefficient	Standard Error	Degrees of Freedom	t.value	P-Value
(Intercept)	31.5536	2.70861	12.1689	11.6494	5.8459e-08
CNV7q11.23 WBS del	1.39647	7.1475	52.477	0.195379	0.845851
CNV22q11.2 dup	13.0636	8.92623	54.0335	1.46351	0.149121
CNV22q11.2 del	6.77695	8.92623	54.0335	0.759218	0.451022
CNV1q21.1 dup	-2.28677	6.17065	51.8333	-0.370588	0.712455
CNV1q21.1 del	15.2484	8.92623	54.0335	1.70828	0.0933248
CNV16p11.2 dup	8.54571	12.2268	55.1473	0.698932	0.487532
CNV16p11.2 del	-0.0834289	8.99929	54.5271	-0.00927061	0.992637
CNV15q11.2 BP1-2 dup	-11.347	6.43295	54.4176	-1.76389	0.0833628
CNV15q11.2 BP1-2 del	33.532	8.92623	54.0335	3.75658	0.000423707	*

### Sheet: (H) Summary_OPC
Cell Type	OPCs
Mixed Model	Linear, Square Root Transformation
Shapiro.Wilkes Test, P-Value	0.796426
	Coefficient	Standard Error	Degrees of Freedom	t.value	P-Value
(Intercept)	18.1128	1.1358	4.88059	15.9473	2.13127e-05
CNV7q11.23 WBS del	-0.352457	1.5116	21.1931	-0.233167	0.817869
CNV22q11.2 dup	-0.78953	1.92804	15.9828	-0.409498	0.68761
CNV22q11.2 del	-6.18211	1.92804	15.9828	-3.20642	0.00550904	**
CNV1q21.1 dup	2.67334	1.29937	24.7702	2.05741	0.0503195
CNV1q21.1 del	-1.91556	1.92804	15.9828	-0.993528	0.335257
CNV16p11.2 dup	-0.75043	2.53032	41.3203	-0.296575	0.768277
CNV16p11.2 del	1.31849	1.94039	17.857	0.679497	0.505537
CNV15q11.2 BP1-2 dup	1.31021	1.38993	16.8883	0.942651	0.35915
CNV15q11.2 BP1-2 del	2.34778	1.92804	15.9828	1.2177	0.24101

### Sheet: (I) Summary_VLMC_Endo
Cell Type	VLMC_Endo
Mixed Model	Linear, Square Root Transformation
Shapiro.Wilkes Test, P-Value	0.00352976
	Coefficient	Standard Error	Degrees of Freedom	t.value	P-Value
(Intercept)	7.55778	0.634765	3.15427	11.9064	0.000999908
CNV7q11.23 WBS del	2.70392	1.8133	28.6627	1.49117	0.146843
CNV22q11.2 dup	-0.907427	2.25865	21.7763	-0.401755	0.69178
CNV22q11.2 del	0.0371377	2.25865	21.7763	0.0164424	0.987031
CNV1q21.1 dup	2.39605	1.56509	32.4143	1.53093	0.135488
CNV1q21.1 del	-1.81086	2.25865	21.7763	-0.801741	0.431365
CNV16p11.2 dup	2.68315	3.00833	50.7698	0.891906	0.376651
CNV16p11.2 del	-0.4421	2.26788	22.8803	-0.19494	0.847161
CNV15q11.2 BP1-2 dup	2.84476	1.62479	22.1759	1.75085	0.0937955
CNV15q11.2 BP1-2 del	-2.38537	2.25865	21.7763	-1.0561	0.302499
