## Supplementary material for "Transcriptomic signatures of nine high-risk neuropsychiatric copy number variants in human brain cells": Table S7

### Sheet: (A) Original Model
CNV	Celltype	Number_FDR	Number_Genes	Proportion
CNV1q21.1 del	Astrocyte	2948	12477	0.236275
CNV1q21.1 del	Oligodendrocytes	2011	12247	0.164203
CNV22q11.2 del	Astrocyte	1612	12477	0.129198
CNV1q21.1 del	Lower Layer Excitatory Neurons	2205	17972	0.122691
CNV1q21.1 del	Microglia	1027	8872	0.115757
CNV1q21.1 del	MGE-Derived Inhibitory Neurons	1613	14615	0.110366
CNV1q21.1 del	CGE-Derived Inhibitory Neurons	1570	14560	0.10783
CNV1q21.1 del	Upper Layer Excitatory Neurons	2016	18960	0.106329
CNV1q21.1 del	OPC	1012	11523	0.0878244
CNV22q11.2 del	Microglia	637	8872	0.0717989
CNV7q11.23 WBS del	Lower Layer Excitatory Neurons	1275	17972	0.0709437
CNV7q11.23 WBS del	Upper Layer Excitatory Neurons	1282	18960	0.067616
CNV1q21.1 del	VLMC_Endo	195	3540	0.0550847
CNV22q11.2 del	OPC	542	11523	0.0470364
CNV22q11.2 del	VLMC_Endo	158	3540	0.0446328
CNV7q11.23 WBS del	VLMC_Endo	119	3540	0.0336158
CNV22q11.2 del	MGE-Derived Inhibitory Neurons	354	14615	0.0242217
CNV16p11.2 del	Microglia	212	8872	0.0238954
CNV7q11.23 WBS del	Oligodendrocytes	288	12247	0.023516
CNV22q11.2 del	Upper Layer Excitatory Neurons	372	18960	0.0196203
CNV7q11.23 WBS del	Microglia	115	8872	0.0129621
CNV7q11.23 WBS del	MGE-Derived Inhibitory Neurons	177	14615	0.0121108
CNV22q11.2 del	CGE-Derived Inhibitory Neurons	174	14560	0.0119505
CNV15q11.2 BP1-2 del	Oligodendrocytes	104	12247	0.00849188
CNV22q11.2 del	Oligodendrocytes	98	12247	0.00800196
CNV22q11.2 del	Lower Layer Excitatory Neurons	122	17972	0.00678834
CNV7q11.23 WBS del	Astrocyte	75	12477	0.00601106
CNV7q11.23 WBS del	OPC	57	11523	0.00494663
CNV16p11.2 del	Lower Layer Excitatory Neurons	88	17972	0.00489651
CNV16p11.2 del	Upper Layer Excitatory Neurons	87	18960	0.00458861
CNV7q11.23 WBS del	CGE-Derived Inhibitory Neurons	52	14560	0.00357143
CNV16p11.2 del	Astrocyte	41	12477	0.00328605
CNV16p11.2 del	Oligodendrocytes	30	12247	0.00244958
CNV16p11.2 del	CGE-Derived Inhibitory Neurons	31	14560	0.00212912
CNV16p11.2 del	MGE-Derived Inhibitory Neurons	26	14615	0.00177899
CNV15q11.2 BP1-2 del	VLMC_Endo	6	3540	0.00169492
CNV22q11.2 dup	Astrocyte	10	12477	0.000801475
CNV16p11.2 dup	Microglia	7	8872	0.000788999
CNV16p11.2 del	OPC	6	11523	0.000520698
CNV15q11.2 BP1-2 del	Microglia	4	8872	0.000450857
CNV22q11.2 dup	MGE-Derived Inhibitory Neurons	6	14615	0.000410537
CNV16p11.2 dup	Oligodendrocytes	5	12247	0.000408263
CNV15q11.2 BP1-2 dup	Astrocyte	5	12477	0.000400737
CNV15q11.2 BP1-2 del	Upper Layer Excitatory Neurons	7	18960	0.000369198
CNV16p11.2 dup	Astrocyte	4	12477	0.00032059
CNV22q11.2 dup	Upper Layer Excitatory Neurons	6	18960	0.000316456
CNV16p11.2 del	VLMC_Endo	1	3540	0.000282486
CNV15q11.2 BP1-2 del	Lower Layer Excitatory Neurons	3	17972	0.000166926
CNV15q11.2 BP1-2 dup	Lower Layer Excitatory Neurons	3	17972	0.000166926
CNV1q21.1 dup	Lower Layer Excitatory Neurons	3	17972	0.000166926
CNV15q11.2 BP1-2 del	MGE-Derived Inhibitory Neurons	2	14615	0.000136846
CNV15q11.2 BP1-2 dup	Upper Layer Excitatory Neurons	2	18960	0.000105485
CNV1q21.1 dup	OPC	1	11523	8.6783e-05
CNV1q21.1 dup	Upper Layer Excitatory Neurons	1	18960	5.27426e-05
CNV15q11.2 BP1-2 del	Astrocyte	0	12477	0
CNV15q11.2 BP1-2 del	CGE-Derived Inhibitory Neurons	0	14560	0
CNV15q11.2 BP1-2 del	OPC	0	11523	0
CNV15q11.2 BP1-2 dup	CGE-Derived Inhibitory Neurons	0	14560	0
CNV15q11.2 BP1-2 dup	MGE-Derived Inhibitory Neurons	0	14615	0
CNV15q11.2 BP1-2 dup	Microglia	0	8872	0
CNV15q11.2 BP1-2 dup	Oligodendrocytes	0	12247	0
CNV15q11.2 BP1-2 dup	OPC	0	11523	0
CNV15q11.2 BP1-2 dup	VLMC_Endo	0	3540	0
CNV16p11.2 dup	CGE-Derived Inhibitory Neurons	0	14560	0
CNV16p11.2 dup	MGE-Derived Inhibitory Neurons	0	14615	0
CNV16p11.2 dup	Upper Layer Excitatory Neurons	0	18960	0
CNV16p11.2 dup	Lower Layer Excitatory Neurons	0	17972	0
CNV16p11.2 dup	OPC	0	11523	0
CNV16p11.2 dup	VLMC_Endo	0	3540	0
CNV1q21.1 dup	Astrocyte	0	12477	0
CNV1q21.1 dup	CGE-Derived Inhibitory Neurons	0	14560	0
CNV1q21.1 dup	MGE-Derived Inhibitory Neurons	0	14615	0
CNV1q21.1 dup	Microglia	0	8872	0
CNV1q21.1 dup	Oligodendrocytes	0	12247	0
CNV1q21.1 dup	VLMC_Endo	0	3540	0
CNV22q11.2 dup	CGE-Derived Inhibitory Neurons	0	14560	0
CNV22q11.2 dup	Lower Layer Excitatory Neurons	0	17972	0
CNV22q11.2 dup	Microglia	0	8872	0
CNV22q11.2 dup	Oligodendrocytes	0	12247	0
CNV22q11.2 dup	OPC	0	11523	0
CNV22q11.2 dup	VLMC_Endo	0	3540	0

### Sheet: (B) Quality-Covariate Related
CNV	Celltype	Number_FDR	Number_Genes	Proportion
CNV1q21.1 del	Astrocyte	2886	12477	0.231306
CNV1q21.1 del	Oligodendrocytes	2177	12247	0.177758
CNV1q21.1 del	Microglia	1227	8872	0.1383
CNV1q21.1 del	Inhibitory_MGE	1747	14615	0.119535
CNV22q11.2 del	Astrocyte	1486	12477	0.119099
CNV1q21.1 del	L5_6Excitatory	2111	17972	0.11746
CNV1q21.1 del	Inhibitory_CGE	1685	14560	0.115728
CNV1q21.1 del	OPC	1274	11523	0.110561
CNV1q21.1 del	L2_3Excitatory	2000	18960	0.105485
CNV1q21.1 del	VLMC_Endo	236	3742	0.0630679
CNV7q11.23 WBS del	L5_6Excitatory	1133	17972	0.0630425
CNV22q11.2 del	Microglia	465	8872	0.0524121
CNV22q11.2 del	VLMC_Endo	141	3742	0.0376804
CNV22q11.2 del	OPC	401	11523	0.0348
CNV7q11.23 WBS del	L2_3Excitatory	599	18960	0.0315928
CNV7q11.23 WBS del	Oligodendrocytes	275	12247	0.0224545
CNV22q11.2 del	Inhibitory_MGE	295	14615	0.0201847
CNV7q11.23 WBS del	Microglia	179	8872	0.0201758
CNV16p11.2 del	Microglia	145	8872	0.0163436
CNV22q11.2 del	L2_3Excitatory	306	18960	0.0161392
CNV7q11.23 WBS del	VLMC_Endo	52	3742	0.0138963
CNV7q11.23 WBS del	Astrocyte	141	12477	0.0113008
CNV22q11.2 del	Inhibitory_CGE	161	14560	0.0110577
CNV7q11.23 WBS del	OPC	83	11523	0.00720299
CNV16p11.2 del	Astrocyte	80	12477	0.0064118
CNV16p11.2 del	L2_3Excitatory	97	18960	0.00511603
CNV7q11.23 WBS del	Inhibitory_MGE	72	14615	0.00492645
CNV16p11.2 del	L5_6Excitatory	86	17972	0.00478522
CNV22q11.2 del	Oligodendrocytes	53	12247	0.00432759
CNV22q11.2 del	L5_6Excitatory	74	17972	0.00411752
CNV16p11.2 del	Oligodendrocytes	46	12247	0.00375602
CNV16p11.2 del	Inhibitory_MGE	34	14615	0.00232638
CNV7q11.23 WBS del	Inhibitory_CGE	30	14560	0.00206044
CNV16p11.2 del	OPC	23	11523	0.00199601
CNV16p11.2 del	Inhibitory_CGE	24	14560	0.00164835
CNV15q11.2 BP1-2 del	VLMC_Endo	5	3742	0.00133618
CNV15q11.2 BP1-2 del	L2_3Excitatory	18	18960	0.000949367
CNV15q11.2 BP1-2 del	Oligodendrocytes	9	12247	0.000734874
CNV16p11.2 dup	Oligodendrocytes	7	12247	0.000571569
CNV16p11.2 dup	Microglia	5	8872	0.000563571
CNV22q11.2 dup	Inhibitory_MGE	8	14615	0.000547383
CNV15q11.2 BP1-2 del	Microglia	3	8872	0.000338142
CNV16p11.2 del	VLMC_Endo	1	3742	0.000267237
CNV22q11.2 dup	Oligodendrocytes	3	12247	0.000244958
CNV16p11.2 dup	Astrocyte	3	12477	0.000240442
CNV1q21.1 dup	L5_6Excitatory	4	17972	0.000222568
CNV15q11.2 BP1-2 del	L5_6Excitatory	3	17972	0.000166926
CNV15q11.2 BP1-2 dup	Oligodendrocytes	2	12247	0.000163305
CNV1q21.1 dup	Astrocyte	2	12477	0.000160295
CNV22q11.2 dup	L2_3Excitatory	3	18960	0.000158228
CNV15q11.2 BP1-2 del	Inhibitory_CGE	2	14560	0.000137363
CNV15q11.2 BP1-2 dup	Inhibitory_CGE	2	14560	0.000137363
CNV1q21.1 dup	Inhibitory_CGE	2	14560	0.000137363
CNV15q11.2 BP1-2 del	Inhibitory_MGE	2	14615	0.000136846
CNV1q21.1 dup	Inhibitory_MGE	2	14615	0.000136846
CNV15q11.2 BP1-2 dup	L5_6Excitatory	2	17972	0.000111284
CNV15q11.2 BP1-2 dup	L2_3Excitatory	2	18960	0.000105485
CNV15q11.2 BP1-2 dup	OPC	1	11523	8.6783e-05
CNV1q21.1 dup	OPC	1	11523	8.6783e-05
CNV16p11.2 dup	Inhibitory_CGE	1	14560	6.86813e-05
CNV1q21.1 dup	L2_3Excitatory	1	18960	5.27426e-05
CNV15q11.2 BP1-2 del	Astrocyte	0	12477	0
CNV15q11.2 BP1-2 dup	Astrocyte	0	12477	0
CNV22q11.2 dup	Astrocyte	0	12477	0
CNV22q11.2 dup	Inhibitory_CGE	0	14560	0
CNV15q11.2 BP1-2 dup	Inhibitory_MGE	0	14615	0
CNV16p11.2 dup	Inhibitory_MGE	0	14615	0
CNV16p11.2 dup	L2_3Excitatory	0	18960	0
CNV16p11.2 dup	L5_6Excitatory	0	17972	0
CNV22q11.2 dup	L5_6Excitatory	0	17972	0
CNV15q11.2 BP1-2 dup	Microglia	0	8872	0
CNV1q21.1 dup	Microglia	0	8872	0
CNV22q11.2 dup	Microglia	0	8872	0
CNV1q21.1 dup	Oligodendrocytes	0	12247	0
CNV15q11.2 BP1-2 del	OPC	0	11523	0
CNV16p11.2 dup	OPC	0	11523	0
CNV22q11.2 dup	OPC	0	11523	0
CNV15q11.2 BP1-2 dup	VLMC_Endo	0	3742	0
CNV16p11.2 dup	VLMC_Endo	0	3742	0
CNV1q21.1 dup	VLMC_Endo	0	3742	0
CNV22q11.2 dup	VLMC_Endo	0	3742	0
